# Altered Glia-Neuron Communication in Alzheimer’s Disease Affects WNT, p53, and NFkB Signaling Determined by snRNA-seq

**DOI:** 10.1101/2023.11.29.569304

**Authors:** Tabea M. Soelter, Timothy C. Howton, Amanda D. Clark, Vishal H. Oza, Brittany N. Lasseigne

## Abstract

**Background:** Alzheimer’s disease is the most common cause of dementia and is characterized by amyloid-β plaques, tau neurofibrillary tangles, and neuronal loss. Although neuronal loss is a primary hallmark of Alzheimer’s disease, it is known that non-neuronal cell populations are ultimately responsible for maintaining brain homeostasis and neuronal health through neuron-glia and glial cell crosstalk. Many signaling pathways have been proposed to be dysregulated in Alzheimer’s disease, including WNT, TGFβ, p53, mTOR, NFkB, and Pi3k/Akt signaling. Here, we predict altered cell-cell communication between glia and neurons.

**Methods:** Using public snRNA-sequencing data generated from postmortem human prefrontal cortex, we predicted altered cell-cell communication between glia (astrocytes, microglia, oligodendrocytes, and oligodendrocyte progenitor cells) and neurons (excitatory and inhibitory). We confirmed interactions in a second and third independent orthogonal dataset. We determined cell-type-specificity using Jaccard Similarity Index and investigated the downstream effects of altered interactions in inhibitory neurons through gene expression and transcription factor activity analyses of signaling mediators. Finally, we determined changes in pathway activity in inhibitory neurons.

**Results:** Cell-cell communication between glia and neurons is altered in Alzheimer’s disease in a cell-type-specific manner. As expected, ligands are more cell-type-specific than receptors and targets. We identified ligand-receptor pairs in three independent datasets and found involvement of the Alzheimer’s disease risk genes *APP* and *APOE* across datasets. Most of the signaling mediators of these interactions were not differentially expressed, however, the mediators that are also transcription factors had differential activity between AD and control. Namely, *MYC* and *TP53*, which are associated with WNT and p53 signaling, respectively, had decreased TF activity in Alzheimer’s disease, along with decreased WNT and p53 pathway activity in inhibitory neurons. Additionally, inhibitory neurons had both increased NFkB signaling pathway activity and increased TF activity of *NFIL3*, an NFkB signaling-associated transcription factor.

**Conclusions:** Cell-cell communication between glia and neurons in Alzheimer’s disease is altered in a cell-type-specific manner involving Alzheimer’s disease risk genes. Signaling mediators had altered transcription factor activity suggesting altered glia-neuron interactions may dysregulate signaling pathways including WNT, p53, and NFkB in inhibitory neurons.
