## Supplemental Table 4 for "Altered Glia-Neuron Communication in Alzheimer’s Disease Affects WNT, p53, and NFkB Signaling Determined by snRNA-seq"

### Sheet: Sheet 1
ligand_receptor	sender	receiver	targets_geo	targets_gse
NRG3_EGFR	Astrocytes	Inhibitory Neurons	IRF9, CCNB1, NFIL3, CCND1, IFIT3, PRSS23	THBS1, CCND1, VEGFA
APOE_LRP8	Astrocytes	Inhibitory Neurons	CCND1, TCF7L2, CCNB1, GADD45A, NFIL3, PLAUR, SMAD7	CCND1, PLA2G4A, VEGFA, CEBPA, THBS1
LAMA2_ITGA9	Oligodendrocytes	Excitatory Neurons	RSAD2, EGF, LRGUK, CEMIP, PCDHB5	ARG1, CLDN16, MYRFL
CADM2_CADM3	OPCs	Excitatory Neurons	SNTB1, FGF5, SLC39A8, CTSZ, MYO1E, TAP1	IRAK1, MYC, SLC22A6
APP_GPC1	Oligodendrocytes	Excitatory Neurons	LGALS3, CHORDC1, HTR1F, KLF5, NFIL3, P4HA1, PRLR, PRR16, SLC4A5, STEAP1, TMEM232	HCRTR2, NPTX2, CAPSL, NPTX1, PRLR
VEGFA_GPC1	OPCs	Excitatory Neurons	RGS4, NFIL3, STEAP1, MT1X	LBH, NEDD9, SPRY4, NFKBIA
NEO1_RGMB	Oligodendrocytes	Excitatory Neurons	CDH1, NFIL3, PPARG	MYC
NRG2_LRRTM2	Astrocytes	Excitatory Neurons	STAT1, CALB1, CCNA2, H2BC5, NFIL3	MYC, NFKBIA
ENHO_GPR19	Astrocytes	Excitatory Neurons	HIF3A, SRPX	B3GALT2, MYC
AGT_MAS1	Astrocytes	Excitatory Neurons	F3, MN1, CCNA2, FGF5, PLAUR, ABCB1	BDNF, OLR1, NFKBIA, AGTRAP
BMP8A_ACVR2B	OPCs	Inhibitory Neurons	GADD45A	CCND1, LDHA, NUPR1, RCC1, MEX3B, SMAD7
OPCML_NEGR1	OPCs	Excitatory Neurons	ABCB1, CCNA2, HSPA4L, PPARG, F3, IFIT1, MOG	SFN
LGI1_RTN4R	Astrocytes	Excitatory Neurons	NFIL3, CCNA2, P4HA1, IFIT3, STAT1	NFKBIA, BDNF, PLA2G4A, RRM2
ADAM10_TSPAN17	Oligodendrocytes	Excitatory Neurons	KCNA5, CCNA2, PPARG, STAT1, TUBB2B	NFKBIA, SFN, BDNF, NEDD9, SPRY4, ZBBX
IL16_KCNJ4	Microglia	Excitatory Neurons	CKS1B, KLF5, NFIL3	NFKBIA
DSCAM_PTPRT	OPCs	Inhibitory Neurons	CYP3A5, CSRP1, IFIT1, IFIT2, IFIT3, IRF9, LGALS3BP, SERPINB1, STAT1	MUC1, CCND1, VEGFA
FGF14_SCN1A	OPCs	Inhibitory Neurons	CCNB1, PLAUR, RUNX2, CCND1, CD82, DDX60, ETV5, IFI44, IFIT1, IFIT2, IFIT3, IRF9, STAT1	CCND1, PLA2G4A, SMAD7
FGF14_SCN2A	OPCs	Inhibitory Neurons	CCNB1, RUNX2, CCND1, CD82, DDX60, ETV5, IFI44, IFIT2, IFIT3, IRF9, STAT1	PLA2G4A, SMAD7, THBS1
FGF14_SCN8A	OPCs	Inhibitory Neurons	CCNB1, PLAUR, RUNX2, SMAD7, CCND1, CD82, DDX60, ETV5, IFI44, IFIT1, IFIT2, IFIT3, IRF9, PLSCR4, STAT1	PLA2G4A, SMAD7, THBS1
VCAN_EGFR	OPCs	Inhibitory Neurons	CCNB1, PLAUR, SMAD7, CCND1, IFIT2, IFIT3	CEBPA, RCC1, SMAD7, THBS1, CCND1, PLA2G4A, VEGFA
FGF14_SCN3A	OPCs	Inhibitory Neurons	CCNB1, PLAUR, RUNX2, CCND1, DDX60, ETV5, IFI44, IFIT2, IFIT3, STAT1	RCC1, SMAD7, THBS1, VEGFA, VGF
NLGN1_NRXN2	OPCs	Inhibitory Neurons	CPNE9, MSANTD1, ANKRD55, AXL, RNASE1, SERPINB1, TDRD5	CLDN5, PLA2G7, PSMB6
TGFB1_APP	Microglia	Inhibitory Neurons	COL1A1, MAMDC2, P4HA2, PLAUR, PMEPA1, SMAD7, AGT, F3, IFIT1, IFIT2, IFIT3, NOG, ZFP36L2	CDC42EP4, GALNT10, SMAD7, THBS1, VEGFA
SEMA3A_PLXNA4	Astrocytes	Inhibitory Neurons	CCNB1, IFIT1, STAT1	PLA2G4A, SMAD7, VEGFA
SEMA3D_PLXNA4	Astrocytes	Inhibitory Neurons	CCNB1, GADD45A, NFIL3, SMAD7, CCND1	CEBPA, SMAD7, THBS1, SFRP1, VEGFA
CDH2_CDON	Astrocytes	Inhibitory Neurons	CCNB1, GADD45A, RUNX2, SMAD7, IFIT3, TCF7L2	LDHA, PLA2G4A, SMAD7
CDCP1_EGFR	Microglia	Inhibitory Neurons	CCNB1, GADD45A, NFIL3, SMAD7, CCND1, DDX60, IFI44, IFIT1, IFIT3	VEGFA
SEMA5A_PLXNA1	OPCs	Inhibitory Neurons	CCNB1, NFIL3, SMAD7, CCND1, IFIT1, STAT1, TCF7L2	CEBPA, OPRL1, RCC1, SMAD7, VGF
NRG2_LRRTM2	OPCs	Inhibitory Neurons	CCNB1, GADD45A, NFIL3, SMAD7, PRSS23	DHRS3, SMAD7, THBS1, VEGFA
ENG_ACVR2A	Microglia	Inhibitory Neurons	CCNB1, GADD45A, CCND1	CEBPA, DHRS3, RCC1, SMAD7, VEGFA
WNT5A_ROR2	Microglia	Inhibitory Neurons	MAMLD1, PMEPA1, FOLH1	RGS10
INHBA_ACVR2A	OPCs	Inhibitory Neurons	VASH2, PLPP3, SAMHD1, TAP1	CDC42EP4, DHRS3, SMAD7
SEMA3D_PLXNA1	Astrocytes	Inhibitory Neurons	ABCB1, CCNB1, GADD45A, NFIL3, SMAD7, TRIB3, CCND1	CEBPA, RCC1, SMAD7, THBS1, SFRP1, VEGFA
INHBA_ACVR1B	OPCs	Inhibitory Neurons	SMAD7, VASH2, PLPP3, SAMHD1, TAP1	CDC42EP4, DHRS3
SEMA3A_PLXNA1	Astrocytes	Inhibitory Neurons	CCNB1, PLAUR, SMAD7, STAT1	PLA2G4A, SMAD7
BMP2_ACVR2A	OPCs	Inhibitory Neurons	ACAN, CHRDL1, SMAD7, AHNAK2, CCND1, FGFR3, PLSCR4, PRSS23, SAMHD1, SLC14A1	SMAD7, THBS1, VEGFA
FGF14_SCN3A	OPCs	Excitatory Neurons	CCNA2, KLF5, PLAUR, PPARG, ETV5, IFIT3, IRF9, STAT1	MAF, MYC, NFKBIA, NEDD9
NLGN1_NRXN2	OPCs	Excitatory Neurons	ARHGAP28, GRM3, GLIPR2, RNASE1	PABPC5, NEDD9, SLC12A8
CNTN3_APP	OPCs	Excitatory Neurons	CCNA2, H2BC5, KLF5, NFIL3, PPARG	BDNF, RRM2
ADAM10_TSPAN5	Oligodendrocytes	Excitatory Neurons	CCNA2, CEL, HSPA1A, KCNA5, KLF5, NFIL3, PPARG, IFIT1, IFIT3, STAT1, TUBB2B	MYC, HES4, SPRY4, ZBBX
SLITRK2_PTPRD	OPCs	Excitatory Neurons	CCNA2, CD83, H2BC5, KLF5, NFIL3, PLAUR, IRF9	MYC
CADM2_CADM3	Oligodendrocytes	Excitatory Neurons	FGF5, SLC39A8, IRF9	IRAK1, MYC
NRXN1_VSTM2B	OPCs	Excitatory Neurons	LMO1, PPARG, SOX2	LMO1, MYC, NFKBIA, NEDD9, RRM2, SLC12A8
KCNA1_CNTN1	OPCs	Excitatory Neurons	ABCB1, CCNA2, CKS1B, H2BC5, KLF5	BDNF, MYC
TGFB2_ACVR1B	Astrocytes	Excitatory Neurons	CCNA2, LIMK2, MAF, ENOSF1, FTH1	AKR1C3
THBS4_CD47	OPCs	Excitatory Neurons	H2BC5, NFIL3	MYC, NFKBIA
MSN_SLC9A1	Microglia	Excitatory Neurons	CCNA2, PPARG, IFIT1, IFIT3, IRF9, STAT1	MYC, NFKBIA, BDNF, NEDD9, RRM2
INHBA_ACVR1B	OPCs	Excitatory Neurons	CCNG2, FERMT1, SAMHD1, SLC1A3	NFKBIA, TRIM22, ETV1, PRKCH
KCNA1_CNTNAP1	OPCs	Excitatory Neurons	CCNA2, CKS1B, H2BC5, KLF5	BDNF, MYC
FLRT2_UNC5D	Astrocytes	Inhibitory Neurons	CCND1, IFI44, IFIT3, IRF9, STAT1	THBS1, CCND1, SFRP1
INHBA_TGFBR3	OPCs	Inhibitory Neurons	PLPP3, TAP1	CDC42EP4, DHRS3
